# A complex CTCF binding code defines TAD boundary structure and function

**DOI:** 10.1101/2021.04.15.440007

**Authors:** Li-Hsin Chang, Sourav Ghosh, Andrea Papale, Mélanie Miranda, Vincent Piras, Jéril Degrouard, Mallory Poncelet, Nathan Lecouvreur, Sébastien Bloyer, Amélie Leforestier, David Holcman, Daan Noordermeer

## Abstract

Topologically Associating Domains (TADs) compartmentalize vertebrate genomes into sub-Megabase functional neighbourhoods for gene regulation, DNA replication, recombination and repair^1-10^. TADs are formed by Cohesin-mediated loop extrusion, which compacts the DNA within the domain, followed by blocking of loop extrusion by the CTCF insulator protein at their boundaries^11-20^. CTCF blocks loop extrusion in an orientation dependent manner, with both experimental and in-silico studies assuming that a single site of static CTCF binding is sufficient to create a stable TAD boundary^21-24^. Here, we report that most TAD boundaries in mouse cells are modular entities where CTCF binding clusters within extended genomic intervals. Optimized ChIP-seq analysis reveals that this clustering of CTCF binding does not only occur among peaks but also frequently within those peaks. Using a newly developed multi-contact Nano-C assay, we confirm that individual CTCF binding sites additively contribute to TAD separation. This clustering of CTCF binding may counter against the dynamic DNA-binding kinetics of CTCF^25-27^, which urges a re-evaluation of current models for the blocking of loop extrusion^21-23^. Our work thus reveals an unanticipatedly complex code of CTCF binding at TAD boundaries that expands the regulatory potential for TAD structure and function and can help to explain how distant non-coding structural variation influences gene regulation, DNA replication, recombination and repair^5,28-34^.

---

The formation of vertebrate TADs —through continuously ongoing and energy-dependent Cohesin-mediated loop extrusion^13-17,35-37^—requires the presence of boundaries between neighbouring domains. The enrichment of CTCF binding sites at these boundaries, particularly in a convergent orientation, was identified early-on^1,3,21,23,38^. Since then, most experimental studies and *in-silico* models have assumed that a single site of correctly oriented and static CTCF binding is sufficient to create a functional TAD boundary. Indeed, the inversion of CTCF binding sites can reduce TAD insulation, albeit incompletely^21,22^. Other observations converge to challenge the static and singular nature of CTCF binding at TAD boundaries. Single-molecule imaging of CTCF binding suggests a highly dynamic process, with DNA residence time mostly in the order of seconds to minutes^25,27^. Absolute quantitation of CTCF amounts combined with mathematical modelling of residence time suggest that around half to two thirds of CTCF binding sites are occupied at any time in mouse and human cells^39,40^. These dynamic DNA binding kinetics are considerably shorter than the average association of Cohesin with chromatin, suggesting TAD boundaries may be permissive to loop extrusion ‘read through’^19,25,41^. In single-cell Hi-C and super-resolution imaging experiments, the (partial) intermingling of neighbouring TADs is commonly observed, confirming that TAD boundaries are not absolute entities^42-46^. We recently showed that in population-averaged Hi-C data most TADs are not separated by punctuated TAD boundaries but rather by extended transition zones where insulation between neighbouring domains gradually increases^19^. CTCF peaks often cluster within these transition zones near TAD boundaries^47-50^, suggesting that multiple CTCF binding sites may be required for the strong separation between neighbouring domains. Here, we used comparative genomics to analyse the functional impact of CTCF clustering in transition zones on TAD boundary structure and function in mouse embryonic stem cells (mESCs), followed by experimental validations using Nano-C, a newly developed multi-contact 3C (Chromosome Conformation Capture) approach, and dedicated polymer simulations.
