## Extended Data Table 6 for "A complex CTCF binding code defines TAD boundary structure and function"

### Sheet: Sheet1
Run	Viewpoints	3C library	Coordinate	VP NlaIII fragment length
LC8	chr13_VP1	mESC	chr13:48,451,733-48,452,384	652 bp
	chr13_VP2	mESC	chr13:48,489,265-48,490,081	817 bp
	chr13_VP3	mESC	chr13:48,552,538-48,553,393	856 bp
	chr3_VP3	mESC	chr3:138,211,203-138,211,876	674 bp
	chr3_VP4	mESC	chr3:138,236,925-138,237,524	600 bp
	chr18_VP1	mESC	chr18:67,258,512-67,259,561	1050 bp
	chr18_VP2	mESC	chr18:67,288,224-67,288,979	756 bp
	chr18_VP3	mESC	chr18:67,306,376-67,307,654	1279 bp
	chr12_VP1	mESC	chr12:76,329,707-76,330,539	833 bp
	chr12_VP2	mESC	chr12:76,358,455-76,359,039	585 bp
	chr12_VP3	mESC	chr12:76,436,283-76,437,264	982 bp
LC10	chr13_VP1	mESC	chr13:48,451,733-48,452,384	652 bp
	chr13_VP2	mESC	chr13:48,489,265-48,490,081	817 bp
	chr13_VP3	mESC	chr13:48,552,538-48,553,393	856 bp
	chr3_VP3	mESC	chr3:138,211,203-138,211,876	674 bp
	chr3_VP4	mESC	chr3:138,236,925-138,237,524	600 bp
	chr18_VP1	mESC	chr18:67,258,512-67,259,561	1050 bp
	chr18_VP2	mESC	chr18:67,288,224-67,288,979	756 bp
	chr18_VP3	mESC	chr18:67,306,376-67,307,654	1279 bp
	chr12_VP1	mESC	chr12:76,329,707-76,330,539	833 bp
	chr12_VP2	mESC	chr12:76,358,455-76,359,039	585 bp
	chr12_VP3	mESC	chr12:76,436,283-76,437,264	982 bp
LC12	chr13_VP1	mESC	chr13:48,451,733-48,452,384	652 bp
	chr13_VP2	mESC	chr13:48,489,265-48,490,081	817 bp
	chr13_VP3	mESC	chr13:48,552,538-48,553,393	856 bp
	chr3_VP3	mESC	chr3:138,211,203-138,211,876	674 bp
	chr3_VP4	mESC	chr3:138,236,925-138,237,524	600 bp
	chr3_VP2	mESC	chr3:138,156,548-138,157,192	645 bp
	chr3_VP1	mESC	chr3:138,069,113-138,069,926	814 bp
	chr18_VP1	mESC	chr18:67,258,512-67,259,561	1050 bp
	chr18_VP2	mESC	chr18:67,288,224-67,288,979	756 bp
	chr18_VP3	mESC	chr18:67,306,376-67,307,654	1279 bp
	chr12_VP1	mESC	chr12:76,329,707-76,330,539	833 bp
	chr12_VP2	mESC	chr12:76,358,455-76,359,039	585 bp
	chr12_VP3	mESC	chr12:76,436,283-76,437,264	982 bp
	chr7_H19	mESC	chr7:142,579,902-142,580,440	539 bp
	chr7_Igf2	mESC	chr7:142,672,601-142,673,117	517 bp
LC13	chr13_VP1	mESC	chr13:48,451,733-48,452,384	652 bp
	chr13_VP2	mESC	chr13:48,489,265-48,490,081	817 bp
	chr13_VP3	mESC	chr13:48,552,538-48,553,393	856 bp
	chr3_VP3	mESC	chr3:138,211,203-138,211,876	674 bp
	chr3_VP4	mESC	chr3:138,236,925-138,237,524	600 bp
	chr3_VP2	mESC	chr3:138,156,548-138,157,192	645 bp
	chr3_VP1	mESC	chr3:138,069,113-138,069,926	814 bp
	chr18_VP1	mESC	chr18:67,258,512-67,259,561	1050 bp
	chr18_VP2	mESC	chr18:67,288,224-67,288,979	756 bp
	chr18_VP3	mESC	chr18:67,306,376-67,307,654	1279 bp
	chr12_VP1	mESC	chr12:76,329,707-76,330,539	833 bp
	chr12_VP2	mESC	chr12:76,358,455-76,359,039	585 bp
	chr12_VP3	mESC	chr12:76,436,283-76,437,264	982 bp
	chr7_H19	mESC	chr7:142,579,902-142,580,440	539 bp
	chr7_Igf2	mESC	chr7:142,672,601-142,673,117	517 bp
LC14	chr13_VP1	mESC	chr13:48,451,733-48,452,384	652 bp
	chr13_VP2	mESC	chr13:48,489,265-48,490,081	817 bp
	chr13_VP3	mESC	chr13:48,552,538-48,553,393	856 bp
	chr3_VP3	mESC	chr3:138,211,203-138,211,876	674 bp
	chr3_VP4	mESC	chr3:138,236,925-138,237,524	600 bp
	chr3_VP2	mESC	chr3:138,156,548-138,157,192	645 bp
	chr3_VP1	mESC	chr3:138,069,113-138,069,926	814 bp
	chr18_VP1	mESC	chr18:67,258,512-67,259,561	1050 bp
	chr18_VP2	mESC	chr18:67,288,224-67,288,979	756 bp
	chr18_VP3	mESC	chr18:67,306,376-67,307,654	1279 bp
	chr12_VP1	mESC	chr12:76,329,707-76,330,539	833 bp
	chr12_VP2	mESC	chr12:76,358,455-76,359,039	585 bp
	chr12_VP3	mESC	chr12:76,436,283-76,437,264	982 bp
	chr7_H19	mESC	chr7:142,579,902-142,580,440	539 bp
	chr7_Igf2	mESC	chr7:142,672,601-142,673,117	517 bp
LC15	chr13_VP1	mESC	chr13:48,451,733-48,452,384	652 bp
	chr13_VP2	mESC	chr13:48,489,265-48,490,081	817 bp
	chr13_VP3	mESC	chr13:48,552,538-48,553,393	856 bp
	chr3_VP3	mESC	chr3:138,211,203-138,211,876	674 bp
	chr3_VP4	mESC	chr3:138,236,925-138,237,524	600 bp
	chr18_VP1	mESC	chr18:67,258,512-67,259,561	1050 bp
	chr18_VP2	mESC	chr18:67,288,224-67,288,979	756 bp
	chr18_VP3	mESC	chr18:67,306,376-67,307,654	1279 bp
	chr12_VP1	mESC	chr12:76,329,707-76,330,539	833 bp
	chr12_VP2	mESC	chr12:76,358,455-76,359,039	585 bp
	chr12_VP3	mESC	chr12:76,436,283-76,437,264	982 bp
LC16	chr13_VP1	mESC	chr13:48,451,733-48,452,384	652 bp
	chr13_VP2	mESC	chr13:48,489,265-48,490,081	817 bp
	chr13_VP3	mESC	chr13:48,552,538-48,553,393	856 bp
	chr3_VP3	mESC	chr3:138,211,203-138,211,876	674 bp
	chr3_VP4	mESC	chr3:138,236,925-138,237,524	600 bp
	chr18_VP1	mESC	chr18:67,258,512-67,259,561	1050 bp
	chr18_VP2	mESC	chr18:67,288,224-67,288,979	756 bp
	chr18_VP3	mESC	chr18:67,306,376-67,307,654	1279 bp
	chr12_VP1	mESC	chr12:76,329,707-76,330,539	833 bp
	chr12_VP2	mESC	chr12:76,358,455-76,359,039	585 bp
	chr12_VP3	mESC	chr12:76,436,283-76,437,264	982 bp
LC17	chr13_VP1	mESC	chr13:48,451,733-48,452,384	652 bp
	chr13_VP2	mESC	chr13:48,489,265-48,490,081	817 bp
	chr13_VP3	mESC	chr13:48,552,538-48,553,393	856 bp
	chr3_VP3	mESC	chr3:138,211,203-138,211,876	674 bp
	chr3_VP4	mESC	chr3:138,236,925-138,237,524	600 bp
	chr18_VP1	mESC	chr18:67,258,512-67,259,561	1050 bp
	chr18_VP2	mESC	chr18:67,288,224-67,288,979	756 bp
	chr18_VP3	mESC	chr18:67,306,376-67,307,654	1279 bp
	chr12_VP1	mESC	chr12:76,329,707-76,330,539	833 bp
	chr12_VP2	mESC	chr12:76,358,455-76,359,039	585 bp
	chr12_VP3	mESC	chr12:76,436,283-76,437,264	982 bp
LC18	chr3_VP2	mESC	chr3:138,156,548-138,157,192	645 bp
	chr3_VP1	mESC	chr3:138,069,113-138,069,926	814 bp
	chr7_H19	mESC	chr7:142,579,902-142,580,440	539 bp
	chr7_Igf2	mESC	chr7:142,672,601-142,673,117	517 bp
LC19	chr3_VP2	mESC	chr3:138,156,548-138,157,192	645 bp
	chr3_VP1	mESC	chr3:138,069,113-138,069,926	814 bp
	chr7_H19	mESC	chr7:142,579,902-142,580,440	539 bp
	chr7_Igf2	mESC	chr7:142,672,601-142,673,117	517 bp
LC20	chr3_VP2	mESC	chr3:138,156,548-138,157,192	645 bp
	chr3_VP1	mESC	chr3:138,069,113-138,069,926	814 bp
	chr7_H19	mESC	chr7:142,579,902-142,580,440	539 bp
	chr7_Igf2	mESC	chr7:142,672,601-142,673,117	517 bp
LC21	chr13_VP1	CTCF-AID.mESC	chr13:48,451,733-48,452,384	652 bp
	chr13_VP2	CTCF-AID.mESC	chr13:48,489,265-48,490,081	817 bp
	chr13_VP3	CTCF-AID.mESC	chr13:48,552,538-48,553,393	856 bp
	chr18_VP1	CTCF-AID.mESC	chr18:67,258,512-67,259,561	1050 bp
	chr18_VP2	CTCF-AID.mESC	chr18:67,288,224-67,288,979	756 bp
	chr18_VP3	CTCF-AID.mESC	chr18:67,306,376-67,307,654	1279 bp
LC22	chr13_VP1	CTCF-AID.mESC	chr13:48,451,733-48,452,384	652 bp
	chr13_VP2	CTCF-AID.mESC	chr13:48,489,265-48,490,081	817 bp
	chr13_VP3	CTCF-AID.mESC	chr13:48,552,538-48,553,393	856 bp
	chr18_VP1	CTCF-AID.mESC	chr18:67,258,512-67,259,561	1050 bp
	chr18_VP2	CTCF-AID.mESC	chr18:67,288,224-67,288,979	756 bp
	chr18_VP3	CTCF-AID.mESC	chr18:67,306,376-67,307,654	1279 bp
LC23	chr3_VP2	mESC	chr3:138,156,548-138,157,192	645 bp
	chr3_VP1	mESC	chr3:138,069,113-138,069,926	814 bp
	chr7_H19	mESC	chr7:142,579,902-142,580,440	539 bp
	chr7_Igf2	mESC	chr7:142,672,601-142,673,117	517 bp
LC24	chr3_VP2	mESC	chr3:138,156,548-138,157,192	645 bp
	chr3_VP1	mESC	chr3:138,069,113-138,069,926	814 bp
	chr7_H19	mESC	chr7:142,579,902-142,580,440	539 bp
	chr7_Igf2	mESC	chr7:142,672,601-142,673,117	517 bp
LC25	chr13_VP1	CTCF-AID.mESC	chr13:48,451,733-48,452,384	652 bp
	chr13_VP2	CTCF-AID.mESC	chr13:48,489,265-48,490,081	817 bp
	chr13_VP3	CTCF-AID.mESC	chr13:48,552,538-48,553,393	856 bp
	chr18_VP1	CTCF-AID.mESC	chr18:67,258,512-67,259,561	1050 bp
	chr18_VP2	CTCF-AID.mESC	chr18:67,288,224-67,288,979	756 bp
	chr18_VP3	CTCF-AID.mESC	chr18:67,306,376-67,307,654	1279 bp
LC26	chr13_VP1	CTCF-AID.mESC	chr13:48,451,733-48,452,384	652 bp
	chr13_VP2	CTCF-AID.mESC	chr13:48,489,265-48,490,081	817 bp
	chr13_VP3	CTCF-AID.mESC	chr13:48,552,538-48,553,393	856 bp
	chr18_VP1	CTCF-AID.mESC	chr18:67,258,512-67,259,561	1050 bp
	chr18_VP2	CTCF-AID.mESC	chr18:67,288,224-67,288,979	756 bp
	chr18_VP3	CTCF-AID.mESC	chr18:67,306,376-67,307,654	1279 bp
LC27	chr13_VP1	CTCF-AID.mESC	chr13:48,451,733-48,452,384	652 bp
	chr13_VP2	CTCF-AID.mESC	chr13:48,489,265-48,490,081	817 bp
	chr13_VP3	CTCF-AID.mESC	chr13:48,552,538-48,553,393	856 bp
	chr18_VP1	CTCF-AID.mESC	chr18:67,258,512-67,259,561	1050 bp
	chr18_VP2	CTCF-AID.mESC	chr18:67,288,224-67,288,979	756 bp
	chr18_VP3	CTCF-AID.mESC	chr18:67,306,376-67,307,654	1279 bp
